# EDTA v2: enabling scalable TE annotation in animal genomes

**DOI:** 10.64898/2026.07.01.735963

**Authors:** Shujun Ou, Tianyu Lu, Hieu Nguyen, Kenji Gerhardt, Ning ‘Faye’ Fang, Usman Rashid, Joseph Guhlin, Jacques Dainat, Zhigui Bao, Philipp E. Bayer, Yeojung Na, Christopher Benson

## Abstract

The Extensive de-novo TE Annotator (EDTA) automates transposable element annotation in plant genomes but lacks direct LINE/SINE detection, limiting its applicability to animal genomes. We present EDTA v2, which integrates LINE and SINE detection, completely rewrites TIR-Learner for deployability and scalability, and accelerates structural detectors by up to two orders of magnitude. Tested in 30 animal genomes from the Vertebrate Genomes Project Phase I, EDTA v2 bridges the non-LTR detection gap that has prevented automated TE annotation in animals.
