## Supplementary material for "EDTA v2: enabling scalable TE annotation in animal genomes": Table S1

### Sheet: Table S1
Table S1. Species annotated by EDTA2 (this study) and RepeatModeler2 (RM2) shown in per-category percentages. Non-TE repeats (combined simple repeats, low-complexity, and satellites) from EDTA2 are also shown.
Scientific_Name	Common_Name	Lineage	Assembly_Size_bp	EDTA2_LTR_%	RM2_LTR_%	EDTA2_LINE_%	RM2_LINE_%	EDTA2_SINE_%	RM2_SINE_%	EDTA2_TIR_%	RM2_TIR_%	EDTA2_Helitron_%	RM2_Helitron_%	EDTA2_Unknown_%	RM2_Unknown_%_(tandem_repeat_purged)	EDTA2_Total_TE_%	RM2_Total_TE_%	RM2_unclassified_fraction_%	NonTE_repeat_%	Reference
Accipiter gentilis	Northern goshawk	Birds	1398011397	10.62	4.49	2.67	2.78	0.11	0.11	2.78	0.77	0	0	0	2.77	16.17	10.91	25.39	5.48	PMID: 35493200
Alosa sapidissima	American shad	Fishes	903581644	10.63	2.87	3.55	3.48	1.39	1.45	16.66	9.52	0	0.83	0	17.05	32.23	35.2	48.44	1.49	PMID: 39786563
Antrozous pallidus	pallid bat	Mammals	2126460045	1.87	3.47	14.22	15.6	5.22	5.65	10.74	2.93	1.5	7.76	0	0.84	33.56	36.25	2.32	1.87	PMID: 32699395
Aplidium turbinatum	clonial sea squirt	Invertebrates	605507883	17.62	3.78	9.06	7.17	0.04	0.05	25.75	16.95	0	0.06	0	33.07	52.48	61.07	54.15	1.59	PMID: 35694195
Aquila chrysaetos	European golden eagle	Birds	1233704830	3.61	3.43	2.49	2.9	0.03	0.06	1.56	0.17	0.29	0	0	1.31	7.99	7.86	16.67	0.01	PMID: 34671705
Ascidia mentula	pink sea squirt	Invertebrates	196975169	11.85	1.96	1.56	1.08	0.56	0.21	4.73	2.12	0	0.08	0	17.96	18.71	23.41	76.72	6.02	PMID: 38779044
Blennius ocellaris	butterfly blenny	Fishes	728745255	3	1.66	4.87	3.23	0.53	0.54	6.95	5.35	0	0.46	0	8.73	15.34	19.97	43.72	1.86	PMID: 40051962
Branchiostoma belcheri	belcher's lancelet	Invertebrates	405532174	4.13	0.89	4.06	4.1	1.35	1.29	12.7	1.36	0	0.06	0	26.02	22.25	33.72	77.16	1.32	PMID: 36867684
Branchiostoma floridae	Florida amphioxus	Invertebrates	490782628	5.38	0.4	3.74	3.96	1.03	0.96	12.61	1.5	0	0.29	0	26.92	22.76	34.02	79.13	3.18	PMID: 36867684
Carettochelys insculpta	pig-nosed turtle	Reptiles	2180317067	4.34	1.01	14.39	11.44	0.55	0.76	16.25	6.97	0	0.04	0	22.26	35.53	42.48	52.4	1.91	PMID: 38521795
Cinclus cinclus	white-throated dipper	Birds	1170855695	1.88	3.01	2.77	3.16	0.12	0.09	4.15	0.22	0.4	0.06	0	2.03	9.32	8.56	23.71	2.42	PMID: 39839976
Clavelina lepadiformis	light-bulb sea squirt	Invertebrates	210089204	4.6	1.25	1.06	1.02	1.01	0.4	7.96	4.65	0	0	0	16.42	14.63	23.74	69.17	13.56	PMID: 38404634
Corella eumyota	Orange-tipped sea squirt	Invertebrates	129324498	2.6	1.27	0.59	0.3	6.8	5.63	1.28	1.04	0.36	0.34	0	14.64	11.63	23.22	63.05	1.42	PMID: 39439930
Desmodus rotundus	common vampire bat	Mammals	2119704833	3.27	3.88	17.75	17.96	1.06	2.85	4.54	3.15	1.04	0	0	1.04	27.65	28.88	3.6	2.77	PMID: 35333583
Falco punctatus	Mauritius kestrel	Birds	1279277844	1.46	2.1	3.25	3.56	0.02	0.17	4.71	0.15	1.35	0	0	3.1	10.78	9.09	34.1	3.45	PMID: 39221442
Gobius niger	black goby	Fishes	870572126	6.47	1.05	7.55	5.6	4.74	0.54	14.25	7.08	0	0.4	0	27.38	33.01	42.04	65.13	1.52	https://wellcomeopenresearch.org/articles/9-153
Gopherus evgoodei	Goode's Thornscrub Tortoise	Reptiles	2298564209	9.04	3.07	9.94	10.24	1.05	1.66	16.4	7.41	0	0.07	0	21.05	36.42	43.5	48.39	0.57	PMID: 33911273
Gorilla gorilla	gorilla	Mammals	3545850631	2.07	7.27	17.17	16.84	7.46	13.6	16.52	2.04	0.74	0	0	0.8	43.96	40.56	1.97	0.03	PMID: 39131277
Harpia harpyja	harpy eagle	Birds	1351447071	4.06	3.69	2.8	3.21	0.1	0.1	2.29	0.21	0	0	0	3.01	9.25	10.23	29.42	5.02	PMID: 39261501
Lynx canadensis	Canada lynx	Mammals	2407810255	0.62	3.64	23.74	16	1.17	1.99	2.82	1.75	0.66	0	0	0.26	29.01	23.63	1.1	8.26	PMID 33911273
Microcaecilia unicolor	tiny cayenne caecilian	Amphibians	4685923413	16.74	2.34	19.76	20.67	1.75	0.74	19.06	4.03	0	0.05	0	36.65	57.31	64.48	56.84	3.02	PMID: 37194566
Myotis myotis	greater mouse-eared bat	Mammals	2002797769	0.21	4.11	13.16	13.46	5.12	5.96	4.92	3.87	4.17	5.56	0.01	0.6	27.59	33.56	1.79	0.46	PMID: 32699395
Osmerus eperlanus	European smelt	Fishes	508737883	4.72	2	4.63	3.76	2.77	1.49	8.15	5.59	0	0.37	0	10.74	20.27	23.95	44.84	2.14	PMID: 40183113
Pipistrellus pipistrellus	common pipistrelle	Mammals	1763439233	3.49	3.27	9	10.66	6.75	7.47	5.61	3.76	1.73	4.78	0	0.5	26.59	30.45	1.64	0.32	https://wellcomeopenresearch.org/articles/6-117
Podarcis cretensis	Cretan wall lizard	Reptiles	1507627055	8.63	2.18	14.31	14.47	4.58	2.95	9.16	5.2	0	0	0	17.35	36.68	42.16	41.15	1.34	https://wellcomeopenresearch.org/articles/9-161
Podarcis raffonei	Aeolian wall lizard	Reptiles	1513131503	10.23	2.64	14.97	13.65	4.23	2.07	7.15	5.16	0	0	0	17.86	36.58	41.39	43.15	2.09	PMID: 36866448
Psittacula echo	Mauritius parakeet	Birds	1203831919	3.36	2.91	7.47	7.45	0.01	0.03	1.67	0.04	0	0	0	2.78	12.5	13.2	21.06	2.24	PMID: 39301440
Raja brachyura	blonde ray	Fishes	2700467673	12.95	1.69	38.19	26.77	0.7	0.14	3.93	2.09	0	0.03	0	26.66	55.78	57.38	46.46	5.52	PMID: 39211808
Squalius cephalus	European chub	Fishes	1101930522	16.29	2.64	3.79	3.97	1.44	0.61	19.89	19.7	0	2.15	0	17.73	41.42	46.81	37.88	3.61	PMID: 33195818
Vipera ursinii	Hungarian meadow viper	Reptiles	1625023540	10.75	5.14	18.01	17.93	1.68	1.52	7.24	3.44	0	0.1	0	14.91	37.69	43.04	34.64	3.94	PMID: 39345343
